# Mammalian SWI/SNF collaborates with a polycomb-associated protein to regulate male germ line transcription in the mouse

**DOI:** 10.1101/476143

**Authors:** Debashish U. Menon, Yoichiro Shibata, Weipeng Mu, Terry Magnuson

## Abstract

A deficiency in BRG1, the catalytic subunit of the SWI/SNF chromatin remodeling complex, results in a meiotic arrest during spermatogenesis. Here, we explore the causative mechanisms. BRG1 is preferentially enriched at active promoters of genes essential for spermatogonial pluripotency and meiosis. In contrast, BRG1 is also associated with the repression of somatic genes. Chromatin accessibility at these target promoters is dependent upon BRG1. These results favor a model where BRG1 coordinates spermatogenic transcription to ensure meiotic progression. In spermatocytes, BRG1 interacts with SCML2, a testes specific PRC1 factor that is associated with the repression of somatic genes. We present evidence to suggest that BRG1 and SCML2 concordantly regulate genes during meiosis. Furthermore, BRG1 is required for the proper localization of SCML2 and its associated deubiquitinase, USP7, to the sex chromosomes during pachynema. SCML2 associated, mono ubiquitination of histone H2A lysine 119 (H2AK119ub1) and acetylation of histone lysine 27 (H3K27ac) are elevated in *Brg1^cKO^* testes. Coincidentally, the PRC1 ubiquitin ligase, RNF2 is activated while a histone H2A/H2B deubiquitinase, USP3 is repressed. Thus, BRG1 impacts the male epigenome by influencing the localization and expression of epigenetic modifiers. This mechanism highlights a novel paradigm of co-operativity between SWI/SNF and PRC1.

**Summary statement:** BRG1, a catalytic subunit of SWI/SNF chromatin remodeling complex, interacts with SCML2 (<u>S</u>ex <u>c</u>omb on <u>m</u>idleg-like 2), a polycomb repressive 1 (PRC1) factor, to regulate transcription during spermatogenesis. This represents a novel paradigm of SWI/SNF-PRC1 co-operation during gametogenesis.
