## Supplementary material for "Mammalian SWI/SNF collaborates with a polycomb-associated protein to regulate male germ line transcription in the mouse"

### Sheet: All_Sites_edgeR_Closed
All regions displaying reduced accessibility in P12 Brg1cKO relative to P12 Brg1WT testes identified from ATACseq data using edgeR (FDR≤0.05)
Chr_Start_Stop	logFC	logCPM	LR	PValue	FDR
chr6_148894859_148895159	-2.27997	4.49297	40.7311	1.74685e-10	2.99289e-05
chr6_148160407_148160707	-1.60113	5.24979	40.1213	2.38673e-10	2.99289e-05
chr16_96349068_96349368	-2.3181	4.44109	39.7607	2.87069e-10	2.99289e-05
chr16_96413708_96414008	-2.14562	4.68502	38.4265	5.68553e-10	4.12761e-05
chr6_148160605_148160905	-1.79188	5.23224	38.1359	6.59845e-10	4.12761e-05
chr11_121215449_121215749	-2.94617	3.85695	35.7851	2.20323e-09	0.000100846
chr3_157197336_157197636	-1.86397	4.79066	35.7382	2.25698e-09	0.000100846
chr2_179759348_179759648	-1.57753	5.05107	34.8697	3.52519e-09	0.000137822
chr10_128110843_128111143	-2.14841	4.40998	32.6809	1.086e-08	0.00037741
chr16_91597957_91598257	-1.4372	5.17084	31.859	1.65778e-08	0.000518505
chr10_127533717_127534017	-2.29834	4.11447	31.6092	1.88537e-08	0.000536082
chr15_99802986_99803286	-2.38509	4.06019	31.123	2.42184e-08	0.000631234
chr10_126748652_126748952	-1.69678	4.72215	30.6337	3.11633e-08	0.000740629
chr9_122203416_122203716	-1.49565	5.12911	30.5137	3.31514e-08	0.000740629
chr2_180444809_180445109	-1.67065	4.75886	30.0307	4.25255e-08	0.000886715
chr11_121007227_121007527	-2.05725	4.23861	29.4407	5.76545e-08	0.00109086
chr16_96349268_96349568	-1.41908	5.19966	29.3864	5.92913e-08	0.00109086
chr14_122277407_122277707	-1.47845	5.09364	29.2082	6.5004e-08	0.00112952
chr19_60866087_60866387	-1.83333	4.52464	28.9286	7.50964e-08	0.00123621
chr12_113145803_113146103	-3.48341	3.46413	28.7442	8.2597e-08	0.0012917
chr2_180008473_180008773	-2.15868	4.11002	28.4165	9.78277e-08	0.00139504
chr2_172825470_172825770	-2.01816	4.29252	28.4106	9.81261e-08	0.00139504
chr15_103153237_103153537	-6.55515	2.63632	28.2509	1.06566e-07	0.0014034
chr7_151739357_151739657	-2.385	3.91744	28.2306	1.07688e-07	0.0014034
chr6_145289166_145289466	-1.53629	4.88781	28.0321	1.19323e-07	0.00149283
chr11_120433970_120434270	-2.35767	4.17104	27.9522	1.24346e-07	0.00149584
chr9_121628271_121628571	-2.22925	4.04899	27.8766	1.29304e-07	0.00149788
chr11_20234308_20234608	-6.50417	2.60609	27.1555	1.87728e-07	0.00199665
chr16_96348868_96349168	-1.95529	4.25147	27.0021	2.03239e-07	0.0020239
chr1_193399295_193399595	-1.52061	4.87713	26.945	2.09329e-07	0.0020239
chr11_121215636_121215936	-1.86039	4.33583	26.9065	2.13538e-07	0.0020239
chr15_100253354_100253654	-1.82658	4.51384	26.5067	2.62622e-07	0.0024159
chr10_127520827_127521127	-6.4497	2.56006	26.3459	2.85418e-07	0.00255059
chr10_127520059_127520359	-1.08078	5.5647	26.0174	3.38347e-07	0.00287158
chr6_146673726_146674026	-2.53747	3.72283	26.0097	3.397e-07	0.00287158
chr19_60866487_60866787	-1.5889	4.83829	25.9027	3.59071e-07	0.00292464
chr7_135754855_135755155	-2.79444	3.52575	25.8728	3.64679e-07	0.00292464
chr16_94511378_94511678	-6.45221	2.56748	25.623	4.15062e-07	0.00318487
chr2_179906517_179906817	-2.27466	3.84332	25.5574	4.29425e-07	0.00318487
chr2_179906117_179906417	-1.16355	5.3824	25.5099	4.40109e-07	0.00318487
chr6_149357381_149357681	-1.68696	4.60359	25.4837	4.46128e-07	0.00318487
chr10_128132927_128133227	-1.56838	4.72989	25.4755	4.48041e-07	0.00318487
chr12_111934438_111934738	-2.13989	3.98497	25.3852	4.69519e-07	0.00320433
chr12_75009213_75009513	-6.39393	2.52393	25.3379	4.81166e-07	0.00320433
chr18_86668193_86668493	-6.39382	2.52018	25.3365	4.81513e-07	0.00320433
chr11_115465104_115465404	-2.18167	4.02238	25.291	4.93005e-07	0.00321245
chr12_85792618_85792918	-4.19894	2.85279	25.064	5.54596e-07	0.00354003
chr11_120459558_120459858	-1.99795	4.35175	24.8171	6.30365e-07	0.0039432
chr5_149864662_149864962	-1.35995	4.96604	24.7429	6.55093e-07	0.00401753
chr8_122701418_122701718	-6.39104	2.51269	24.5212	7.34983e-07	0.00425723
chr5_130555361_130555661	-6.39104	2.51269	24.5211	7.35004e-07	0.00425723
chr1_7078928_7079228	-1.06211	5.57001	24.5211	7.35012e-07	0.00425723
chr12_114378466_114378766	-1.96505	4.17125	24.4799	7.50883e-07	0.00426413
chr2_178142168_178142468	-1.33506	5.26789	24.406	7.80262e-07	0.00426413
chr2_181428482_181428782	-2.82927	3.77712	24.3702	7.94889e-07	0.00426413
chr8_127386542_127386842	-4.1582	2.82779	24.3641	7.97413e-07	0.00426413
chr7_134592292_134592592	-6.33548	2.47147	24.325	8.13759e-07	0.00426413
chr14_122506151_122506451	-1.36486	5.23348	24.315	8.18004e-07	0.00426413
chr6_145694826_145695126	-1.58391	4.5843	24.2266	8.56418e-07	0.00439119
chr10_127496479_127496779	-2.87061	3.31776	24.0105	9.5813e-07	0.0047961
chr6_38826018_38826318	-3.13432	3.18662	23.9946	9.66055e-07	0.0047961
chr8_125897485_125897785	-2.29024	3.84541	23.8171	1.0594e-06	0.00514393
chr2_180008274_180008574	-1.11027	5.69217	23.7997	1.06901e-06	0.00514393
chr2_180376710_180377010	-3.67941	3.16778	23.7416	1.10175e-06	0.00522116
chr5_138721339_138721639	-1.42191	4.77014	23.6754	1.14031e-06	0.00527124
chr11_119803861_119804161	-1.98181	4.33944	23.6658	1.14603e-06	0.00527124
chr11_120479038_120479338	-2.23037	3.80196	23.6261	1.16989e-06	0.00530302
chr9_109834009_109834309	-1.5016	4.77591	23.5456	1.21987e-06	0.00545058
chr17_93445678_93445978	-1.19249	6.43371	23.4592	1.27589e-06	0.00562057
chr12_113882480_113882780	-1.95594	4.14815	23.4011	1.31502e-06	0.00563667
chr19_4698266_4698566	-3.44829	2.98796	23.3652	1.33979e-06	0.0056628
chr16_96413895_96414195	-2.40195	3.62537	23.2372	1.43201e-06	0.00589398
chr2_178141780_178142080	-1.59545	4.47954	23.237	1.43217e-06	0.00589398
chr2_163821042_163821342	-4.11436	2.79515	23.1643	1.48731e-06	0.0060414
chr10_127495879_127496179	-1.31138	5.04334	22.9907	1.62785e-06	0.00652751
chr6_146673531_146673831	-1.98954	4.19056	22.8578	1.74442e-06	0.00670887
chr7_118265980_118266280	-2.4062	3.6219	22.8194	1.77962e-06	0.00670887
chr10_127496279_127496579	-2.39041	3.62438	22.8186	1.78033e-06	0.00670887
chr10_127496079_127496379	-1.84267	4.17287	22.6434	1.95024e-06	0.00719246
chr9_122260340_122260640	-6.27193	2.42507	22.5959	1.99913e-06	0.00727058
chr10_127113955_127114255	-1.42165	4.76446	22.563	2.03363e-06	0.00731105
chr7_148402229_148402529	-4.01523	2.71662	22.4622	2.14324e-06	0.00761755
chr11_121282575_121282875	-1.34948	5.08775	22.3732	2.24483e-06	0.00780129
chr10_126703228_126703528	-1.31285	4.98087	22.2241	2.4261e-06	0.00789703
chr11_69814127_69814427	-6.21223	2.39264	22.2137	2.4393e-06	0.00789703
chr5_143105365_143105665	-2.27054	3.83703	22.2021	2.45412e-06	0.00789703
chr15_102999442_102999742	-3.02379	3.10808	22.1671	2.49922e-06	0.00789703
chr10_127848587_127848887	-1.26653	5.08111	22.1628	2.50482e-06	0.00789703
chr9_115219444_115219744	-1.53388	4.72147	22.1035	2.58344e-06	0.00789703
chr2_180655280_180655580	-2.79769	3.27072	22.0886	2.60347e-06	0.00789703
chr19_3708194_3708494	-1.68238	4.28189	22.0234	2.69347e-06	0.00789703
chr16_93884127_93884427	-1.93354	4.2562	22.0151	2.70509e-06	0.00789703
chr2_179759149_179759449	-1.68272	4.28885	22.0069	2.71676e-06	0.00789703
chr19_61302336_61302636	-1.58285	4.46546	21.9973	2.73028e-06	0.00789703
chr9_121628074_121628374	-1.24983	5.06669	21.9919	2.73798e-06	0.00789703
chr14_78936408_78936708	-2.0174	4.01305	21.9795	2.75575e-06	0.00789703
chr5_145992857_145993157	-2.77116	3.23974	21.9659	2.77544e-06	0.00789703
chr19_61302136_61302436	-1.56455	4.72394	21.9566	2.78885e-06	0.00789703
chr2_180444612_180444912	-1.26325	5.04705	21.9534	2.79353e-06	0.00789703
chr5_144578526_144578826	-1.78463	4.19657	21.9472	2.8026e-06	0.00789703
chr4_148001002_148001302	-2.05365	3.91527	21.8124	3.00644e-06	0.00826058
chr3_84109367_84109667	-3.05528	3.12769	21.8098	3.01053e-06	0.00826058
chr2_181022573_181022873	-1.21104	5.13083	21.8096	3.01085e-06	0.00826058
chr12_112776950_112777250	-4.06621	2.76579	21.7477	3.10963e-06	0.00845742
chr12_79849517_79849817	-1.63658	4.32188	21.7022	3.18422e-06	0.00854954
chr15_102552387_102552687	-1.39825	4.83014	21.6938	3.19817e-06	0.00854954
chr5_144288837_144289137	-2.61814	3.37838	21.6274	3.3109e-06	0.00877589
chr4_151370464_151370764	-1.66644	4.2709	21.5967	3.36425e-06	0.00884235
chr1_156930323_156930623	-2.47551	3.49073	21.5788	3.39576e-06	0.0088508
chr2_180954557_180954857	-3.96503	2.68535	21.5174	3.50633e-06	0.00903582
chr10_127895835_127896135	-3.36914	2.93283	21.5075	3.52453e-06	0.00903582
chr2_5816523_5816823	-1.86831	4.08441	21.4687	3.59652e-06	0.00914543
chr7_148660782_148661082	-3.96557	2.68479	21.4114	3.70559e-06	0.0092835
chr15_25710984_25711284	-3.36519	2.93348	21.409	3.71018e-06	0.0092835
chr6_38826217_38826517	-1.99596	4.00446	21.2995	3.92832e-06	0.00948573
chr15_100443879_100444179	-6.14544	2.33542	21.2991	3.92908e-06	0.00948573
chr5_111727722_111728022	-6.14544	2.33542	21.2991	3.92908e-06	0.00948573
chr10_79792521_79792821	-1.51881	4.48205	21.2871	3.95386e-06	0.00948573
chr9_122203615_122203915	-1.24773	5.42177	21.2709	3.98738e-06	0.00948573
chr10_127520251_127520551	-1.3367	4.83118	21.2633	4.0033e-06	0.00948573
chr6_146836763_146837063	-1.44288	4.89535	21.1778	4.18586e-06	0.00984373
chr6_149357192_149357492	-2.31967	3.56	21.1545	4.23705e-06	0.00988976
chr19_56896509_56896809	-1.57481	4.40048	21.0713	4.42512e-06	0.0102425
chr9_15084282_15084582	-1.40085	4.66023	21.048	4.47928e-06	0.0102425
chr5_92556299_92556599	-2.1146	3.72252	20.9078	4.81932e-06	0.0109044
chr11_120657623_120657923	-1.87416	4.17272	20.8972	4.84609e-06	0.0109044
chr19_58586745_58587045	-2.98405	3.07525	20.8019	5.09324e-06	0.011298
chr11_120852383_120852683	-2.49116	3.69687	20.7491	5.2355e-06	0.0114597
chr10_126625760_126626060	-2.49246	3.51099	20.7348	5.27484e-06	0.0114597
chr11_120239884_120240184	-2.29523	3.54395	20.7344	5.27604e-06	0.0114597
chr2_156005385_156005685	-6.20286	2.37715	20.6691	5.45904e-06	0.0115437
chr19_60865887_60866187	-1.97481	3.86162	20.6686	5.4605e-06	0.0115437
chr5_117807216_117807516	-6.20285	2.37715	20.6679	5.46235e-06	0.0115437
chr5_135663214_135663514	-4.09945	2.77774	20.5606	5.77734e-06	0.0121032
chr5_145927815_145928115	-1.3621	4.92702	20.5516	5.80448e-06	0.0121032
chr7_151015893_151016193	-1.26903	5.27884	20.5313	5.86656e-06	0.0121418
chr11_121098359_121098659	-1.24031	5.63925	20.4966	5.97377e-06	0.0121418
chr2_164860111_164860411	-2.39298	3.44635	20.4951	5.97828e-06	0.0121418
chr15_79059837_79060137	-3.97005	2.68838	20.45	6.12111e-06	0.0122818
chr6_148892859_148893159	-3.28084	2.86479	20.4485	6.12578e-06	0.0122818
chr4_155221277_155221577	-1.89109	4.01298	20.4216	6.21246e-06	0.0123763
chr6_145198663_145198963	-1.6704	4.26302	20.406	6.26345e-06	0.0123892
chr11_120534065_120534365	-1.52109	4.43696	20.3954	6.29816e-06	0.0123892
chr11_113513100_113513400	-6.14061	2.33151	20.3479	6.45634e-06	0.012621
chr19_44210079_44210379	-6.07626	2.29612	20.2912	6.65069e-06	0.0127685
chr9_59504858_59505158	-6.07626	2.29612	20.2912	6.65069e-06	0.0127685
chr4_46610776_46611076	-6.07611	2.28818	20.2901	6.65427e-06	0.0127685
chr9_121766634_121766934	-1.29456	4.81012	20.2587	6.76468e-06	0.0128796
chr11_95719985_95720285	-2.15601	3.7449	20.2435	6.81847e-06	0.0128796
chr16_96303145_96303445	-2.38598	3.60682	20.0307	7.62071e-06	0.0140642
chr8_126545144_126545444	-2.00178	3.88809	20.022	7.65561e-06	0.0140642
chr12_110031383_110031683	-3.9617	2.67401	20.0161	7.67939e-06	0.0140642
chr7_148599548_148599848	-3.35881	2.91942	20.0136	7.68925e-06	0.0140642
chr10_127496679_127496979	-3.28145	2.85733	20.0017	7.7375e-06	0.0140701
chr15_102301465_102301765	-2.36887	3.40906	19.9691	7.87026e-06	0.0142288
chr9_109833810_109834110	-1.79499	4.03291	19.9435	7.97647e-06	0.014338
chr14_52816921_52817221	-2.17747	3.6253	19.9164	8.09031e-06	0.014442
chr13_111393072_111393372	-1.79434	4.13163	19.9078	8.12667e-06	0.014442
chr2_180007677_180007977	-2.06998	3.6855	19.7922	8.63352e-06	0.015256
chr13_120217736_120218036	-1.92749	3.83227	19.7663	8.75107e-06	0.0153769
chr1_193645181_193645481	-1.29571	4.86373	19.7362	8.89023e-06	0.0154982
chr2_5871765_5872065	-2.49971	3.29621	19.7219	8.95678e-06	0.0154982
chr13_111393265_111393565	-1.77749	4.11936	19.7194	8.96878e-06	0.0154982
chr11_108286226_108286526	-1.64877	4.25075	19.7041	9.0408e-06	0.0155368
chr2_179906317_179906617	-1.52575	4.36903	19.6932	9.09234e-06	0.01554
chr2_120675803_120676103	-3.90912	2.64168	19.6723	9.19224e-06	0.0155606
chr15_102751084_102751384	-3.04569	3.12141	19.6699	9.20392e-06	0.0155606
chr9_107904894_107905194	-1.81639	3.96088	19.6556	9.2729e-06	0.015593
chr6_146591040_146591340	-1.29677	5.05405	19.6068	9.51314e-06	0.0158268
chr2_178141586_178141886	-1.69063	4.14407	19.5814	9.64025e-06	0.0159001
chr5_138558157_138558457	-3.23579	2.833	19.5777	9.65887e-06	0.0159001
chr11_120979490_120979790	-2.07315	3.94295	19.5532	9.78342e-06	0.0160208
chr4_148800839_148801139	-1.94455	4.08199	19.5429	9.83647e-06	0.0160238
chr17_25152234_25152534	-6.15926	2.35112	19.5169	9.9712e-06	0.0161234
chr15_12135188_12135488	-3.27955	2.87227	19.5113	1.00007e-05	0.0161234
chr2_179759547_179759847	-1.4389	4.48635	19.4139	1.0524e-05	0.01688
chr13_104564247_104564547	-2.08338	3.7041	19.3958	1.06238e-05	0.0169531
chr9_120019746_120020046	-1.72976	4.15483	19.3163	1.10754e-05	0.0175621
chr16_93832211_93832511	-1.33622	4.80163	19.3091	1.11177e-05	0.0175621
chr2_121114998_121115298	-2.69467	3.18602	19.289	1.12353e-05	0.0176587
chr15_10916129_10916429	-6.08367	2.30009	19.248	1.14788e-05	0.0179511
chr7_130643836_130644136	-2.27264	3.53672	19.2012	1.17641e-05	0.0182151
chr1_179188161_179188461	-2.90896	3.03105	19.1855	1.18609e-05	0.0182746
chr9_107904702_107905002	-1.68277	4.29056	19.1522	1.20697e-05	0.0184691
chr15_99803182_99803482	-1.88303	3.90821	19.1466	1.21053e-05	0.0184691
chr6_145694629_145694929	-1.34735	4.62149	19.1243	1.22473e-05	0.0184792
chr15_101004335_101004635	-2.04145	3.66919	19.1241	1.22491e-05	0.0184792
chr1_136859102_136859402	-2.34348	3.39379	19.1178	1.22891e-05	0.0184792
chr4_151481913_151482213	-6.19005	2.37328	19.1063	1.23638e-05	0.0185025
chr17_34535857_34536157	-3.92171	2.65203	19.0817	1.25241e-05	0.0186532
chr13_112280298_112280598	-1.71797	4.48605	19.0421	1.27867e-05	0.0189541
chr6_146591238_146591538	-1.76552	4.33328	18.9474	1.34373e-05	0.019699
chr8_8836220_8836520	-2.62867	3.13889	18.9387	1.34986e-05	0.019699
chr11_120645469_120645769	-1.72928	4.15474	18.9283	1.35727e-05	0.019699
chr15_101966781_101967081	-2.23436	3.49447	18.9061	1.37311e-05	0.0197004
chr18_80347808_80348108	-2.52356	3.30694	18.8715	1.39827e-05	0.0199403
chr9_122656093_122656393	-2.1692	3.62613	18.8656	1.40258e-05	0.0199403
chr2_35517057_35517357	-3.23533	2.82203	18.8488	1.41498e-05	0.0199423
chr5_139676666_139676966	-2.66435	3.1573	18.8482	1.41547e-05	0.0199423
chr19_5786601_5786901	-6.00638	2.24721	18.7936	1.45658e-05	0.0201634
chr18_86668043_86668343	-6.00638	2.24721	18.7933	1.45677e-05	0.0201634
chr15_102229865_102230165	-6.00638	2.24721	18.7931	1.45695e-05	0.0201634
chr16_3843020_3843320	-4.00243	2.70597	18.7693	1.47523e-05	0.0203264
chr2_181572401_181572701	-1.32301	4.8545	18.6818	1.54447e-05	0.0211871
chr8_123113186_123113486	-1.41974	4.72643	18.6658	1.55753e-05	0.0211949
chr11_121121996_121122296	-2.42857	3.24758	18.6645	1.5586e-05	0.0211949
chr17_80606184_80606484	-1.94153	3.83773	18.654	1.56715e-05	0.021219
chr1_193730226_193730526	-1.11726	5.08253	18.6371	1.58114e-05	0.0213162
chr15_99481758_99482058	-2.35524	3.40776	18.6016	1.61088e-05	0.0216239
chr11_120575020_120575320	-1.35524	4.71991	18.5868	1.62337e-05	0.0216866
chr5_130555559_130555859	-6.06466	2.28027	18.5719	1.63617e-05	0.0216866
chr19_57742658_57742958	-6.06466	2.28027	18.5717	1.63635e-05	0.0216866
chr1_193221453_193221753	-1.5081	4.46154	18.54	1.66372e-05	0.0219563
chr19_53464555_53464855	-2.10891	3.56636	18.5224	1.67922e-05	0.0220678
chr15_99481934_99482234	-1.80985	3.97513	18.4733	1.72299e-05	0.0225481
chr9_21722459_21722759	-1.88072	3.80467	18.4301	1.7625e-05	0.0229691
chr11_118109919_118110219	-1.48596	4.55491	18.3922	1.79794e-05	0.0232038
chr4_147314574_147314874	-6.17333	2.35505	18.3834	1.8062e-05	0.0232038
chr9_122656280_122656580	-2.14633	3.60202	18.3726	1.8165e-05	0.0232038
chr11_120211259_120211559	-2.82759	2.96348	18.3606	1.82799e-05	0.0232038
chr18_61370816_61371116	-2.94559	3.03784	18.3471	1.84103e-05	0.0232038
chr6_89312508_89312808	-3.18905	2.78933	18.3468	1.8413e-05	0.0232038
chr5_108329335_108329635	-2.63917	3.13747	18.3417	1.84623e-05	0.0232038
chr19_46130963_46131263	-1.96965	3.88801	18.3406	1.84728e-05	0.0232038
chr13_113441985_113442285	-2.59223	3.11303	18.3217	1.86572e-05	0.0232456
chr18_89063213_89063513	-1.5316	4.60229	18.2959	1.89115e-05	0.0232456
chr5_149740141_149740441	-1.334	4.93877	18.2928	1.89418e-05	0.0232456
chr2_180954757_180955057	-5.92659	2.19232	18.2695	1.91757e-05	0.0232456
chr13_112635659_112635959	-5.92654	2.18826	18.2691	1.91792e-05	0.0232456
chr7_104251038_104251338	-5.92649	2.1842	18.2688	1.91825e-05	0.0232456
chr7_104251169_104251469	-5.92649	2.1842	18.2688	1.91825e-05	0.0232456
chr3_144383033_144383333	-1.84254	3.89519	18.2648	1.9223e-05	0.0232456
chr11_120459162_120459462	-2.59584	3.11232	18.2622	1.92493e-05	0.0232456
chr11_120485879_120486179	-3.00516	3.09223	18.2316	1.95609e-05	0.023509
chr2_181194078_181194378	-1.79867	4.04327	18.2252	1.9627e-05	0.023509
chr18_80348001_80348301	-1.61959	4.17406	18.2148	1.97336e-05	0.023509
chr11_121215262_121215562	-2.42958	3.24077	18.2115	1.9768e-05	0.023509
chr16_22857924_22858224	-1.77063	3.93926	18.1687	2.0217e-05	0.0238005
chr3_152058623_152058923	-1.56273	4.46256	18.1641	2.02665e-05	0.0238005
chr15_101904201_101904501	-1.58683	4.20436	18.1608	2.03015e-05	0.0238005
chr1_188791639_188791939	-3.85512	2.59628	18.1492	2.04258e-05	0.0238005
chr17_8476327_8476627	-1.924	3.81916	18.1418	2.05046e-05	0.0238005
chr19_37450690_37450990	-1.51027	4.35197	18.1411	2.05124e-05	0.0238005
chr10_121484746_121485046	-2.45313	3.26873	18.1057	2.0897e-05	0.0239758
chr6_114987439_114987739	-5.99571	2.23116	18.1049	2.0906e-05	0.0239758
chr19_60018747_60019047	-3.2763	2.85051	18.1029	2.09283e-05	0.0239758
chr11_119160658_119160958	-6.09677	2.30407	18.096	2.10037e-05	0.0239758
chr10_127707315_127707615	-1.44091	4.78017	18.0846	2.11306e-05	0.0240328
chr19_6341025_6341325	-2.04533	3.68309	18.0326	2.17151e-05	0.0245193
chr11_120494905_120495205	-2.00448	3.87681	18.0038	2.20461e-05	0.0248036
chr2_181054310_181054610	-1.64627	4.3044	17.992	2.21837e-05	0.0248688
chr11_115336839_115337139	-1.91951	3.70931	17.9657	2.24921e-05	0.0251246
chr8_125777759_125778059	-2.2786	3.34487	17.9485	2.26965e-05	0.0252583
chr10_94978031_94978331	-2.64372	3.14061	17.9365	2.28395e-05	0.0252583
chr19_46130763_46131063	-1.64797	4.20064	17.9313	2.29025e-05	0.0252583
chr16_4964314_4964614	-1.3751	4.53756	17.9286	2.29348e-05	0.0252583
chr12_113205036_113205336	-1.93882	3.73534	17.9158	2.309e-05	0.02534
chr19_60866287_60866587	-1.46983	4.44472	17.8975	2.33124e-05	0.0254946
chr2_118726091_118726391	-6.23266	2.41361	17.8653	2.37109e-05	0.02584
chr6_145564287_145564587	-2.06121	3.66668	17.8472	2.39374e-05	0.0259962
chr4_149610952_149611252	-1.64911	4.24373	17.8216	2.42608e-05	0.0262563
chr4_155205573_155205873	-1.73656	4.09005	17.7878	2.46957e-05	0.0265289
chr11_115397225_115397525	-3.74531	2.5214	17.7758	2.4852e-05	0.0265289
chr6_128008022_128008322	-3.74531	2.5214	17.7758	2.4852e-05	0.0265289
chr8_97958071_97958371	-3.74531	2.5214	17.7758	2.4852e-05	0.0265289
chr11_36511417_36511717	-6.01728	2.25123	17.7268	2.5501e-05	0.0268551
chr15_100445679_100445979	-1.0515	5.15889	17.6693	2.62831e-05	0.0275858
chr15_102087608_102087908	-5.92277	2.18014	17.6486	2.65708e-05	0.0277946
chr7_148401829_148402129	-1.98799	3.62887	17.6145	2.70515e-05	0.0281679
chr11_118151325_118151625	-1.38193	4.49369	17.6106	2.71078e-05	0.0281679
chr17_46787419_46787719	-2.78237	2.9346	17.4871	2.89269e-05	0.0297615
chr8_127246163_127246463	-2.11962	3.42021	17.4602	2.9339e-05	0.0299075
chr16_3884393_3884693	-1.17261	4.87472	17.4561	2.94013e-05	0.0299075
chr1_167390131_167390431	-2.82046	2.96081	17.453	2.94501e-05	0.0299075
chr8_113782560_113782860	-2.82046	2.96081	17.4529	2.94512e-05	0.0299075
chr15_75446446_75446746	-5.93353	2.19639	17.4409	2.96385e-05	0.0299759
chr12_99985103_99985403	-2.05043	3.52941	17.4319	2.97782e-05	0.0299759
chr11_120239691_120239991	-3.13768	2.75638	17.4278	2.98425e-05	0.0299759
chr10_41997798_41998098	-1.76792	3.94484	17.424	2.9902e-05	0.0299759
chr5_149364339_149364639	-1.23231	4.9091	17.4038	3.02216e-05	0.0301033
chr7_146399129_146399429	-1.33453	4.69076	17.3466	3.11456e-05	0.0309252
chr9_59425757_59426057	-1.80544	3.8426	17.3394	3.12635e-05	0.030944
chr10_122423058_122423358	-2.04874	3.52666	17.3036	3.18577e-05	0.0314034
chr14_122506551_122506851	-1.69476	3.96083	17.2875	3.21288e-05	0.0314034
chr6_140572016_140572316	-1.73888	3.90322	17.2744	3.23522e-05	0.0314034
chr5_143656800_143657100	-2.05897	3.77717	17.2642	3.25258e-05	0.0314034
chr11_61575310_61575610	-2.64506	3.16881	17.2639	3.25315e-05	0.0314034
chr8_124984402_124984702	-2.67946	3.42663	17.2574	3.26424e-05	0.0314034
chr18_60907801_60908101	-5.84549	2.13528	17.2569	3.26506e-05	0.0314034
chr7_140828646_140828946	-5.84549	2.13528	17.2569	3.26506e-05	0.0314034
chr16_4684338_4684638	-5.84545	2.13117	17.2566	3.26556e-05	0.0314034
chr5_151324706_151325006	-6.19024	2.35899	17.2479	3.28053e-05	0.0314034
chr12_103214398_103214698	-2.39416	3.21381	17.2424	3.2901e-05	0.0314034
chr19_37000576_37000876	-1.20056	4.74354	17.2406	3.29324e-05	0.0314034
chr7_4764588_4764888	-3.1398	2.75227	17.2341	3.30447e-05	0.0314147
chr8_119194434_119194734	-2.09688	3.55905	17.2242	3.32182e-05	0.0314839
chr19_5071995_5072295	-3.29868	2.87849	17.2138	3.33993e-05	0.0315599
chr5_150438557_150438857	-1.66846	4.03548	17.1655	3.42599e-05	0.0320622
chr4_155079090_155079390	-1.41007	4.35672	17.1629	3.43064e-05	0.0320622
chr1_169280628_169280928	-5.84486	2.12707	17.1531	3.44843e-05	0.0320622
chr19_7492204_7492504	-5.84485	2.12707	17.1519	3.45073e-05	0.0320622
chr4_11118593_11118893	-1.73409	3.89607	17.1497	3.45459e-05	0.0320622
chr4_154937777_154938077	-1.34258	4.73982	17.1142	3.51987e-05	0.0325714
chr19_54018719_54019019	-1.69632	4.35758	17.0591	3.62342e-05	0.0334307
chr10_122423258_122423558	-2.35617	3.20016	17.0236	3.69173e-05	0.0339607
chr11_121534517_121534817	-1.32148	5.03193	16.9718	3.79383e-05	0.0346872
chr11_120459756_120460056	-1.36962	4.57659	16.9671	3.80328e-05	0.0346872
chr3_151873148_151873448	-1.07147	5.15666	16.9668	3.80397e-05	0.0346872
chr2_180007478_180007778	-2.62332	3.15607	16.9187	3.90145e-05	0.035266
chr19_60950363_60950663	-1.43582	5.01758	16.908	3.92367e-05	0.035266
chr7_53038901_53039201	-5.84804	2.1394	16.9072	3.9252e-05	0.035266
chr3_105021079_105021379	-5.84804	2.1394	16.9071	3.92538e-05	0.035266
chr2_180395007_180395307	-5.84804	2.1394	16.9071	3.92555e-05	0.035266
chr2_173484818_173485118	-1.39713	4.49848	16.9024	3.9351e-05	0.035266
chr2_173562681_173562981	-1.66665	3.95651	16.8533	4.03828e-05	0.0356111
chr19_56622715_56623015	-2.20876	3.29799	16.8501	4.04519e-05	0.0356111
chr15_102347524_102347824	-3.68473	2.48027	16.8493	4.04691e-05	0.0356111
chr5_151035395_151035695	-3.68473	2.48027	16.8493	4.04691e-05	0.0356111
chr8_86721289_86721589	-3.68473	2.48027	16.8493	4.04691e-05	0.0356111
chr11_97141075_97141375	-3.68448	2.48076	16.8463	4.0533e-05	0.0356111
chr2_179854011_179854311	-1.26153	4.77388	16.8336	4.08049e-05	0.0356558
chr13_114584916_114585216	-2.20796	3.30472	16.8333	4.08119e-05	0.0356558
chr19_38129375_38129675	-1.43305	4.59261	16.8245	4.1001e-05	0.0356826
chr19_14672992_14673292	-1.60288	4.06584	16.8213	4.10708e-05	0.0356826
chr11_117848392_117848692	-3.84791	2.59262	16.8083	4.13531e-05	0.0358284
chr12_112776350_112776650	-1.41764	4.46949	16.801	4.15105e-05	0.0358654
chr8_4220510_4220810	-2.88494	3.00552	16.7928	4.16921e-05	0.0358989
chr10_127530201_127530501	-2.20651	3.30173	16.7882	4.17916e-05	0.0358989
chr17_88465373_88465673	-1.15583	5.05578	16.7836	4.18936e-05	0.0358989
chr10_128132727_128133027	-1.64645	4.02542	16.7355	4.29691e-05	0.0367199
chr2_181194278_181194578	-1.97914	3.63584	16.7191	4.3342e-05	0.0369377
chr11_120442855_120443155	-2.48524	3.27831	16.7048	4.36697e-05	0.0371158
chr6_83456721_83457021	-1.47074	4.33283	16.6963	4.38673e-05	0.0371827
chr16_96349468_96349768	-1.07938	5.29285	16.6834	4.4166e-05	0.03727
chr3_31146965_31147265	-5.98166	2.22716	16.6816	4.42086e-05	0.03727
chr17_5418488_5418788	-3.79542	2.55386	16.6479	4.49997e-05	0.0377701
chr13_112791420_112791720	-3.83841	2.59681	16.6449	4.50703e-05	0.0377701
chr15_83002318_83002618	-2.60873	3.12184	16.641	4.51641e-05	0.0377701
chr8_123112786_123113086	-1.61428	4.14267	16.6274	4.54893e-05	0.0378397
chr7_146398940_146399240	-1.51153	4.29747	16.6132	4.58299e-05	0.0380158
chr10_94977840_94978140	-2.20947	3.30771	16.6085	4.5944e-05	0.0380158
chr4_155367152_155367452	-1.63034	4.00893	16.5987	4.61837e-05	0.0381132
chr19_14672792_14673092	-1.03007	5.28216	16.5583	4.71762e-05	0.03867
chr12_111685105_111685405	-1.38938	4.53856	16.5562	4.72293e-05	0.03867
chr16_31081243_31081543	-1.85783	3.8833	16.5369	4.77124e-05	0.0389179
chr1_194862070_194862370	-1.17952	4.80054	16.5205	4.81258e-05	0.0389411
chr3_121518012_121518312	-2.03898	3.53104	16.5157	4.82494e-05	0.0389411
chr3_159158697_159158997	-3.78813	2.55808	16.5134	4.83074e-05	0.0389411
chr8_125842346_125842646	-1.60045	4.22585	16.5045	4.85346e-05	0.0390237
chr19_4397095_4397395	-1.73282	4.13584	16.4897	4.89148e-05	0.03919
chr8_127422166_127422466	-4.07247	2.76732	16.4814	4.91306e-05	0.03919
chr1_188573093_188573393	-1.81624	3.74753	16.4801	4.91639e-05	0.03919
chr10_128141607_128141907	-1.6229	4.25565	16.477	4.92426e-05	0.03919
chr17_87424730_87425030	-1.20128	4.91508	16.4659	4.95319e-05	0.0392619
chr11_3102122_3102422	-1.60994	4.00092	16.4627	4.96156e-05	0.0392619
chr10_117229730_117230030	-1.50099	4.21842	16.441	5.01877e-05	0.0392619
chr11_6446790_6447090	-1.55138	4.19629	16.438	5.02686e-05	0.0392619
chr10_74605997_74606297	-3.03866	2.68597	16.4298	5.0485e-05	0.0392619
chr4_155205759_155206059	-2.32144	3.16842	16.4271	5.05559e-05	0.0392619
chr15_88582257_88582557	-2.3543	3.19016	16.4251	5.06094e-05	0.0392619
chr6_145198863_145199163	-1.76756	4.10761	16.4083	5.10607e-05	0.0392619
chr13_120217931_120218231	-1.79577	3.94368	16.4016	5.12426e-05	0.0392619
chr19_60019531_60019831	-1.453	4.8765	16.397	5.13678e-05	0.0392619
chr6_143115381_143115681	-1.39652	4.35022	16.3928	5.14805e-05	0.0392619
chr2_181100248_181100548	-1.98889	3.4885	16.3816	5.17854e-05	0.0392619
chr11_4035175_4035475	-1.93447	3.5901	16.3755	5.19519e-05	0.0392619
chr11_120434570_120434870	-1.43621	4.75509	16.3565	5.24765e-05	0.0392619
chr17_34259490_34259790	-3.03847	2.68237	16.3555	5.25039e-05	0.0392619
chr15_103102831_103103131	-1.22583	4.78596	16.3185	5.3538e-05	0.0392619
chr15_102237053_102237353	-1.65382	3.93276	16.3138	5.36708e-05	0.0392619
chr11_5344058_5344358	-3.13168	2.75285	16.3122	5.37164e-05	0.0392619
chr4_147932327_147932627	-2.89074	3.00755	16.2744	5.48003e-05	0.0392619
chr5_138721538_138721838	-1.47465	4.2715	16.2562	5.53278e-05	0.0392619
chr11_94514764_94515064	-5.75961	2.08008	16.2437	5.56954e-05	0.0392619
chr11_104412101_104412401	-5.75961	2.08008	16.2437	5.56954e-05	0.0392619
chr14_104870997_104871297	-5.75961	2.08008	16.2437	5.56954e-05	0.0392619
chr19_5786435_5786735	-5.75961	2.08008	16.2437	5.56954e-05	0.0392619
chr12_35670297_35670597	-5.75957	2.07591	16.2434	5.57037e-05	0.0392619
chr15_102566709_102567009	-5.75957	2.07591	16.2434	5.57037e-05	0.0392619
chr5_150634241_150634541	-5.75957	2.07591	16.2434	5.57037e-05	0.0392619
chr6_144881113_144881413	-5.75957	2.07591	16.2434	5.57037e-05	0.0392619
chr9_50816555_50816855	-5.75957	2.07591	16.2434	5.57037e-05	0.0392619
chr8_73956892_73957192	-1.37664	5.18249	16.2433	5.57064e-05	0.0392619
chr14_14603334_14603634	-5.75953	2.07175	16.2431	5.57119e-05	0.0392619
chr14_64664976_64665276	-5.75953	2.07175	16.2431	5.57119e-05	0.0392619
chr18_61370628_61370928	-5.75953	2.07175	16.2431	5.57119e-05	0.0392619
chr2_49306073_49306373	-5.75953	2.07175	16.2431	5.57119e-05	0.0392619
chr2_172433609_172433909	-5.75953	2.07175	16.2431	5.57119e-05	0.0392619
chr7_28042995_28043295	-5.75953	2.07175	16.2431	5.57119e-05	0.0392619
chr8_125388496_125388796	-5.75953	2.07175	16.2431	5.57119e-05	0.0392619
chr8_128193467_128193767	-2.11276	3.41161	16.2381	5.58581e-05	0.0392619
chr7_148068037_148068337	-1.75619	4.09208	16.2381	5.58599e-05	0.0392619
chr16_4213206_4213506	-2.11276	3.41161	16.2379	5.58641e-05	0.0392619
chr11_52159765_52160065	-5.90968	2.17609	16.2347	5.59591e-05	0.0392619
chr7_152100897_152101197	-1.47119	4.45365	16.2289	5.61303e-05	0.0392619
chr18_67800562_67800862	-2.69472	2.86593	16.2211	5.63626e-05	0.0392619
chr16_38088978_38089278	-0.999793	5.17154	16.2022	5.69292e-05	0.0395685
chr15_103103031_103103331	-0.988841	5.76368	16.1912	5.72598e-05	0.0396321
chr8_123191921_123192221	-1.60998	4.00868	16.1904	5.72827e-05	0.0396321
chr3_35831817_35832117	-2.59682	3.12962	16.1865	5.74009e-05	0.0396321
chr11_120434170_120434470	-1.37501	4.80004	16.1681	5.79621e-05	0.0399314
chr18_89063595_89063895	-0.907404	5.49364	16.1475	5.85957e-05	0.0402792
chr11_120534257_120534557	-1.61139	4.24139	16.1232	5.93514e-05	0.0407092
chr12_111934638_111934938	-1.33334	4.4129	16.1061	5.98921e-05	0.0408171
chr2_152052565_152052865	-2.73709	2.89356	16.0949	6.0245e-05	0.0408171
chr11_120852189_120852489	-1.62755	3.92498	16.0894	6.04227e-05	0.0408171
chr15_102236861_102237161	-2.21961	3.3032	16.0769	6.08225e-05	0.0408171
chr11_120534449_120534749	-1.45323	4.18987	16.0597	6.13766e-05	0.0408171
chr4_149328996_149329296	-1.62616	3.92261	16.053	6.15931e-05	0.0408171
chr19_29879620_29879920	-3.68718	2.49216	16.0306	6.23259e-05	0.041008
chr1_181378770_181379070	-3.68718	2.49216	16.0304	6.23335e-05	0.041008
chr7_144501514_144501814	-3.67908	2.47697	16.0302	6.23414e-05	0.041008
chr19_5488997_5489297	-1.86273	3.96967	16.0221	6.26085e-05	0.041008
chr8_125566308_125566608	-1.12826	5.00697	16.0149	6.28463e-05	0.041008
chr7_149246741_149247041	-1.5377	4.09643	16.011	6.29744e-05	0.041008
chr2_180323928_180324228	-1.80929	3.73738	16.0103	6.29982e-05	0.041008
chr9_107790421_107790721	-2.54997	3.07313	16.0084	6.30608e-05	0.041008
chr11_106860388_106860688	-2.54997	3.07313	16.0076	6.30883e-05	0.041008
chr9_20757266_20757566	-1.53348	4.09732	15.9952	6.35026e-05	0.041008
chr18_77303288_77303588	-5.83499	2.12296	15.9895	6.36962e-05	0.041008
chr14_122628377_122628677	-5.83498	2.12296	15.9891	6.37083e-05	0.041008
chr7_150835386_150835686	-2.0593	3.37131	15.989	6.37115e-05	0.041008
chr12_85703306_85703606	-5.83498	2.12296	15.9887	6.37204e-05	0.041008
chr9_121628665_121628965	-2.52502	3.06222	15.9779	6.40848e-05	0.0411578
chr6_71583422_71583722	-1.50898	4.15164	15.9688	6.43935e-05	0.0412713
chr12_113204836_113205136	-2.98941	3.0859	15.9624	6.46145e-05	0.0413283
chr19_56896709_56897009	-1.25862	4.51889	15.9479	6.51104e-05	0.0414759
chr11_115464904_115465204	-1.95769	3.72634	15.9408	6.53539e-05	0.0415463
chr16_90935081_90935381	-1.09621	4.8643	15.9293	6.57536e-05	0.0416482
chr17_31993064_31993364	-3.62139	2.43397	15.9255	6.58847e-05	0.0416482
chr6_134741955_134742255	-3.62135	2.44212	15.9247	6.59136e-05	0.0416482
chr3_157197536_157197836	-1.40534	4.57333	15.9016	6.67212e-05	0.0417369
chr7_118172324_118172624	-1.90856	3.58062	15.8909	6.7099e-05	0.0418152
chr10_127848387_127848687	-1.24103	4.81428	15.8905	6.71138e-05	0.0418152
chr10_126748452_126748752	-1.97608	3.62699	15.8812	6.74443e-05	0.0419376
chr2_178141974_178142274	-1.47076	4.53424	15.8688	6.78903e-05	0.0421026
chr2_181100448_181100748	-2.47309	3.02561	15.8663	6.79789e-05	0.0421026
chr6_119798004_119798304	-1.67965	4.15006	15.8602	6.81985e-05	0.0421552
chr15_89259767_89260067	-2.01831	3.49542	15.8515	6.85125e-05	0.0422338
chr4_149111746_149112046	-2.57277	3.10738	15.8405	6.8913e-05	0.0422338
chr1_20849987_20850287	-5.8606	2.14352	15.8388	6.89731e-05	0.0422338
chr4_150229360_150229660	-2.2849	3.1431	15.8333	6.91726e-05	0.0422338
chr8_125748587_125748887	-2.28622	3.14625	15.8307	6.92709e-05	0.0422338
chr11_120588670_120588970	-3.62092	2.43013	15.7805	7.11315e-05	0.042264
chr16_92058397_92058697	-1.40419	4.33481	15.7797	7.1163e-05	0.042264
chr1_75215842_75216142	-3.62092	2.43013	15.7793	7.11755e-05	0.042264
chr10_79850423_79850723	-3.0354	2.68293	15.7748	7.13461e-05	0.042264
chr11_120239498_120239798	-3.0354	2.68293	15.7748	7.13474e-05	0.042264
chr17_5190137_5190437	-1.83721	3.65355	15.7351	7.28614e-05	0.042857
chr19_53977552_53977852	-1.14499	4.85126	15.7342	7.28936e-05	0.042857
chr19_4878625_4878925	-1.71111	3.7898	15.7329	7.29424e-05	0.042857
chr9_108295105_108295405	-3.62183	2.44596	15.7263	7.31981e-05	0.042857
chr11_20234449_20234749	-3.62183	2.44596	15.7263	7.32e-05	0.042857
chr4_154937377_154937677	-1.18754	4.87823	15.7141	7.36745e-05	0.0429124
chr10_127774797_127775097	-1.19531	4.73973	15.7125	7.3737e-05	0.0429124
chr8_129494958_129495258	-1.32414	4.55443	15.7074	7.3936e-05	0.0429124
chr9_95650687_95650987	-1.43757	4.30955	15.7062	7.39812e-05	0.0429124
chr7_28964511_28964811	-2.81403	2.9502	15.702	7.41475e-05	0.0429124
chr19_21727540_21727840	-1.11368	4.8017	15.7	7.42256e-05	0.0429124
chr4_148892361_148892661	-2.69817	2.87277	15.6948	7.44304e-05	0.0429254
chr9_109834208_109834508	-1.41702	4.22955	15.6924	7.45226e-05	0.0429254
chr2_181598934_181599234	-1.15667	5.02467	15.6843	7.48432e-05	0.0429636
chr7_117757556_117757856	-2.22375	3.32876	15.6834	7.4879e-05	0.0429636
chr19_53977752_53978052	-1.24646	4.68678	15.6777	7.51041e-05	0.0429636
chr4_118109600_118109900	-6.03163	2.27236	15.6736	7.5267e-05	0.0429636
chr19_58586945_58587245	-6.03163	2.27236	15.6734	7.52757e-05	0.0429636
chr5_144670289_144670589	-1.65659	3.92718	15.659	7.585e-05	0.0432125
chr19_4033832_4034132	-3.88846	2.62664	15.6528	7.60989e-05	0.0432755
chr2_5816338_5816638	-1.09604	4.85884	15.6397	7.66269e-05	0.0434615
chr2_174156114_174156414	-2.98453	2.64596	15.6347	7.68307e-05	0.0434615
chr11_108286413_108286713	-1.37861	4.32405	15.634	7.68616e-05	0.0434615
chr7_151739557_151739857	-1.16281	5.08187	15.6293	7.70524e-05	0.0434615
chr6_146803671_146803971	-1.87791	3.69756	15.6276	7.71208e-05	0.0434615
chr7_140123092_140123392	-2.28899	3.14239	15.604	7.80905e-05	0.0438121
chr8_73956742_73957042	-1.36591	5.17555	15.6019	7.81777e-05	0.0438121
chr6_148779761_148780061	-1.88464	3.66498	15.6016	7.81903e-05	0.0438121
chr4_11180691_11180991	-2.28394	3.15011	15.5988	7.83032e-05	0.0438121
chr4_154938177_154938477	-1.909	3.56541	15.5869	7.87987e-05	0.0440106
chr16_94747533_94747833	-3.03751	2.67878	15.5745	7.93171e-05	0.0442212
chr2_165113222_165113522	-2.13959	3.25543	15.5576	8.0029e-05	0.0444596
chr6_146990926_146991226	-2.69016	2.86656	15.5563	8.00846e-05	0.0444596
chr1_193541728_193542028	-1.88279	3.55567	15.5372	8.08993e-05	0.0444596
chr8_13757600_13757900	-1.88279	3.55567	15.537	8.09069e-05	0.0444596
chr12_70537792_70538092	-5.75388	2.0676	15.5314	8.11443e-05	0.0444596
chr19_41921455_41921755	-5.75388	2.0676	15.531	8.11653e-05	0.0444596
chr19_44014922_44015222	-5.75388	2.0676	15.5309	8.11657e-05	0.0444596
chr6_145251371_145251671	-5.75388	2.0676	15.5309	8.11661e-05	0.0444596
chr19_57435085_57435385	-1.98277	3.97736	15.5221	8.15454e-05	0.0445892
chr16_97985371_97985671	-1.82159	3.75852	15.5133	8.19288e-05	0.0447207
chr16_5013011_5013311	-5.76701	2.08425	15.5014	8.24433e-05	0.0448472
chr19_58833982_58834282	-5.76701	2.08425	15.5013	8.24473e-05	0.0448472
chr7_118265781_118266081	-2.02546	3.35329	15.4857	8.31303e-05	0.044944
chr8_124065801_124066101	-3.21012	2.81574	15.4841	8.32001e-05	0.044944
chr10_98376686_98376986	-1.41405	4.23757	15.4698	8.3835e-05	0.0451828
chr15_98701663_98701963	-2.28308	3.13995	15.4676	8.39311e-05	0.0451828
chr1_193666182_193666482	-3.87183	2.6308	15.459	8.43138e-05	0.0453108
chr12_99985503_99985803	-2.60061	3.13281	15.4483	8.4792e-05	0.0454897
chr2_179853811_179854111	-0.982463	5.48115	15.4368	8.53112e-05	0.0456898
chr11_36845304_36845604	-2.80086	2.94403	15.4334	8.54643e-05	0.0456936
chr12_101962923_101963223	-1.70625	3.7823	15.4271	8.57508e-05	0.0457686
chr5_24256087_24256387	-2.98359	2.64651	15.4186	8.61358e-05	0.0458957
chr3_102906391_102906691	-1.51477	4.17057	15.4112	8.64755e-05	0.0459983
chr10_25079612_25079912	-1.56801	3.97125	15.3943	8.72507e-05	0.0463319
chr19_14672392_14672692	-1.14677	4.79216	15.3759	8.81057e-05	0.0466716
chr4_140634074_140634374	-2.64695	2.83822	15.3741	8.81888e-05	0.0466716
chr10_128111038_128111338	-2.05599	3.36548	15.3491	8.93624e-05	0.0471332
chr6_146836962_146837262	-1.49082	4.3888	15.3322	9.01641e-05	0.0474064
chr9_121627877_121628177	-1.39159	4.53113	15.3303	9.02592e-05	0.0474064
chr13_12350226_12350526	-0.898447	5.35807	15.3287	9.03351e-05	0.0474064
chr6_148895059_148895359	-1.34742	4.30463	15.3129	9.10921e-05	0.0477235
chr6_71583229_71583529	-1.42622	4.23562	15.2891	9.22452e-05	0.0482469
chr13_104564047_104564347	-1.97033	3.47622	15.2829	9.25494e-05	0.0483251
chr10_122633683_122633983	-1.93796	3.73649	15.2738	9.29986e-05	0.0483557
chr4_154460598_154460898	-1.54927	4.24536	15.2679	9.32908e-05	0.0483557
chr16_93833007_93833307	-2.27986	3.14382	15.2643	9.34677e-05	0.0483557
chr12_114238654_114238954	-1.46527	4.25223	15.2618	9.35891e-05	0.0483557
chr7_148401429_148401729	-1.30875	4.6441	15.2345	9.4954e-05	0.0483557
chr4_141375453_141375753	-5.66825	2.01823	15.2292	9.5221e-05	0.0483557
chr16_4684496_4684796	-5.66825	2.01823	15.2292	9.5221e-05	0.0483557
chr17_66133071_66133371	-5.66825	2.01823	15.2292	9.5221e-05	0.0483557
chr18_32400065_32400365	-5.66825	2.01823	15.2292	9.5221e-05	0.0483557
chr2_29904015_29904315	-5.66825	2.01823	15.2292	9.5221e-05	0.0483557
chr4_118032654_118032954	-5.66825	2.01823	15.2292	9.5221e-05	0.0483557
chr1_37486335_37486635	-5.66821	2.01401	15.2289	9.52361e-05	0.0483557
chr11_88967384_88967684	-5.66821	2.01401	15.2289	9.52361e-05	0.0483557
chr12_45456082_45456382	-5.66821	2.01401	15.2289	9.52361e-05	0.0483557
chr4_115893263_115893563	-5.66821	2.01401	15.2289	9.52361e-05	0.0483557
chr7_152107242_152107542	-5.66821	2.01401	15.2289	9.52361e-05	0.0483557
chr8_122637967_122638267	-1.6193	3.92112	15.2226	9.55549e-05	0.0484389
chr8_13785945_13786245	-1.55242	4.0448	15.1976	9.68242e-05	0.0489742
chr7_139802427_139802727	-2.32736	3.15763	15.1957	9.6924e-05	0.0489742
chr19_3388513_3388813	-1.21536	4.57526	15.1679	9.8363e-05	0.0494023
chr4_43505540_43505840	-2.31984	3.15835	15.1665	9.84352e-05	0.0494023
chr14_27354145_27354445	-2.24729	3.11727	15.1641	9.8561e-05	0.0494023
chr6_146673336_146673636	-1.75725	4.35477	15.1586	9.88491e-05	0.0494674
chr17_84865512_84865812	-1.41149	4.28207	15.1411	9.97685e-05	0.049479
chr10_127114155_127114455	-1.96165	3.45568	15.1371	9.99772e-05	0.049479
chr4_154460798_154461098	-1.96733	3.45489	15.1317	0.000100265	0.049479
chr2_181327124_181327424	-1.97659	3.46616	15.12	0.000100888	0.049479
chr5_107125336_107125636	-1.89387	3.55403	15.1197	0.000100907	0.049479
chr11_106649792_106650092	-2.18283	3.2645	15.1017	0.00010187	0.0496863
chr11_117515799_117516099	-1.29619	4.43158	15.0995	0.00010199	0.0496863
chr3_151872948_151873248	-1.37079	4.33269	15.0934	0.00010232	0.0496863
chr8_124984602_124984902	-2.08352	3.38401	15.0931	0.000102337	0.0496863
chr11_4521687_4521987	-5.66952	2.02245	15.0859	0.000102725	0.0496863
chr19_59532341_59532641	-5.66952	2.02245	15.0858	0.000102734	0.0496863
chr5_102263027_102263327	-5.66953	2.02245	15.0856	0.000102742	0.0496863
chr7_148317024_148317324	-1.4382	4.30466	15.0849	0.000102781	0.0496863
chr12_112127324_112127624	-1.48771	4.22526	15.0783	0.000103144	0.0497848

### Sheet: All_SItes_edgeR_Opened
All regions displaying enhanced accessibility in P12 Brg1cKO relative to P12 Brg1WT testes identified from ATACseq data using edgeR (FDR≤0.05)
Chr_Start_Stop	logFC	logCPM	LR	PValue	FDR
chr11_90400438_90400738	0.470465	10.229	27.5519	1.52931e-07	0.0017083
chr11_90400238_90400538	0.469125	10.2307	27.1169	1.91513e-07	0.00199665
chr8_62945765_62946065	2.36087	3.3298	23.4003	1.31559e-06	0.00563667
chr4_110979016_110979316	2.26793	3.38005	22.9043	1.70275e-06	0.00670887
chr11_11744440_11744740	4.23401	2.21727	22.8479	1.75339e-06	0.00670887
chr7_102936259_102936559	2.35599	3.32587	22.6391	1.95465e-06	0.00719246
chr8_116188395_116188695	2.53729	3.17436	22.4335	2.17546e-06	0.00764518
chr6_27695533_27695833	5.93708	1.89082	22.0851	2.60829e-06	0.00789703
chr14_45669355_45669655	5.93702	1.88604	22.0841	2.6096e-06	0.00789703
chr1_70182072_70182372	2.28408	3.27412	22.0017	2.72403e-06	0.00789703
chr18_65279234_65279534	0.43895	10.2742	21.995	2.73358e-06	0.00789703
chr18_65279403_65279703	0.433677	10.2818	21.3413	3.84362e-06	0.00948573
chr2_137386084_137386384	3.07583	2.74635	21.0449	4.48642e-06	0.0102425
chr10_90629564_90629864	6.02644	1.95289	20.8655	4.92699e-06	0.0110073
chr18_72385524_72385824	2.01163	3.4969	20.6784	5.43261e-06	0.0115437
chr7_75765898_75766198	3.49775	2.33359	20.5124	5.92469e-06	0.0121418
chr14_105987678_105987978	5.81363	1.81081	20.2387	6.8357e-06	0.0128796
chr15_42533634_42533934	2.77705	2.79347	20.0988	7.35433e-06	0.0137738
chr3_62262326_62262626	2.89305	2.62203	19.6171	9.46207e-06	0.015826
chr2_143568875_143569175	5.8055	1.80602	19.2014	1.17628e-05	0.0182151
chr12_88722388_88722688	6.0905	2.0165	18.997	1.30926e-05	0.019316
chr6_56013647_56013947	3.05861	2.43322	18.9205	1.3628e-05	0.019699
chr8_116188595_116188895	2.20897	3.34137	18.915	1.36671e-05	0.019699
chr1_160420019_160420319	1.9638	3.47718	18.8196	1.43683e-05	0.0201524
chr14_89903829_89904129	5.67873	1.73154	18.3893	1.80067e-05	0.0232038
chr1_56412210_56412510	3.0622	2.44228	18.329	1.85857e-05	0.0232456
chr4_78313670_78313970	2.83176	2.5901	18.138	2.05458e-05	0.0238005
chr14_102975039_102975339	2.8216	2.58064	18.0486	2.15335e-05	0.0244024
chr8_9227575_9227875	2.75388	2.53004	17.7402	2.53214e-05	0.026759
chr12_46053116_46053416	3.93857	2.03395	17.7401	2.5323e-05	0.026759
chr5_28449593_28449893	3.93855	2.02484	17.74	2.53242e-05	0.026759
chr12_46076490_46076790	5.67246	1.72672	17.5051	2.86539e-05	0.0295941
chr2_19433023_19433323	5.67245	1.72672	17.5041	2.86696e-05	0.0295941
chr4_77293414_77293714	2.977	2.37707	17.4048	3.02069e-05	0.0301033
chr3_62262169_62262469	2.41236	2.75257	17.164	3.4287e-05	0.0320622
chr8_9227727_9228027	2.37714	3.08201	16.8716	3.99962e-05	0.0356111
chr2_55284702_55285002	4.097	2.14763	16.6281	4.54731e-05	0.0378397
chr3_27571068_27571368	5.77244	1.80124	16.5857	4.65012e-05	0.0382742
chr8_30049615_30049915	2.70256	2.7408	16.5342	4.77809e-05	0.0389179
chr5_46247147_46247447	1.8027	3.45351	16.5279	4.79383e-05	0.0389411
chr12_92790437_92790737	2.29052	3.00413	16.3975	5.1353e-05	0.0392619
chr9_28386236_28386536	2.48729	2.80586	16.3887	5.15908e-05	0.0392619
chr12_119671294_119671594	2.98577	2.39073	16.3192	5.35184e-05	0.0392619
chr16_60606161_60606461	1.63101	3.88489	16.3178	5.35586e-05	0.0392619
chr6_134150523_134150823	5.53078	1.64777	16.2657	5.50506e-05	0.0392619
chr6_72573625_72573925	5.53078	1.64777	16.2656	5.50552e-05	0.0392619
chr5_62256704_62257004	5.53078	1.64777	16.2654	5.50598e-05	0.0392619
chr15_67403126_67403426	5.53078	1.64777	16.2653	5.50644e-05	0.0392619
chr15_67403068_67403368	5.53078	1.64777	16.2651	5.5069e-05	0.0392619
chr13_13031823_13032123	5.53078	1.64777	16.2649	5.50737e-05	0.0392619
chr14_36030625_36030925	2.26315	2.8273	16.2304	5.60856e-05	0.0392619
chr6_45837480_45837780	2.26315	2.8273	16.2301	5.60951e-05	0.0392619
chr15_40681939_40682239	2.46362	2.78428	16.2227	5.63154e-05	0.0392619
chr11_17359781_17360081	3.82492	1.96572	16.0541	6.15589e-05	0.0408171
chr16_50578514_50578814	3.82491	1.95653	16.0538	6.15685e-05	0.0408171
chr3_110592110_110592410	3.82491	1.95653	16.0538	6.15685e-05	0.0408171
chr8_22136344_22136644	3.82491	1.95653	16.0538	6.15685e-05	0.0408171
chr1_5687933_5688233	3.82487	1.96097	16.0535	6.15775e-05	0.0408171
chr19_28635364_28635664	3.82487	1.96097	16.0535	6.15775e-05	0.0408171
chr11_45352883_45353183	3.82486	1.9518	16.0532	6.1588e-05	0.0408171
chr16_84499512_84499812	3.82482	1.95623	16.0529	6.15968e-05	0.0408171
chr2_107725466_107725766	3.82482	1.95623	16.0529	6.15968e-05	0.0408171
chr4_66777312_66777612	3.82482	1.95623	16.0529	6.15968e-05	0.0408171
chr7_97088711_97089011	4.00757	2.0851	15.9496	6.50532e-05	0.0414759
chr1_140825528_140825828	2.89064	2.32356	15.9073	6.65204e-05	0.0417229
chr6_42643557_42643857	2.89067	2.33226	15.907	6.65336e-05	0.0417229
chr6_41128935_41129235	2.89056	2.32768	15.9061	6.65653e-05	0.0417229
chr6_41129046_41129346	2.89056	2.32768	15.9061	6.65653e-05	0.0417229
chr1_24256025_24256325	2.52826	2.81633	15.8472	6.86691e-05	0.0422338
chr5_69862938_69863238	3.30824	2.20668	15.8335	6.91657e-05	0.0422338
chr10_53053559_53053859	5.52564	1.64292	15.7889	7.08168e-05	0.042264
chr13_113446392_113446692	5.52564	1.64292	15.7886	7.08297e-05	0.042264
chr15_27541831_27542131	5.52563	1.64292	15.7882	7.08426e-05	0.042264
chr17_45157157_45157457	5.52563	1.64292	15.7879	7.08555e-05	0.042264
chr3_66055919_66056219	5.52563	1.64292	15.7875	7.08684e-05	0.042264
chr4_51550214_51550514	5.52563	1.64292	15.7872	7.08813e-05	0.042264
chr4_51550237_51550537	5.52563	1.64292	15.7868	7.08943e-05	0.042264
chr6_78024764_78025064	5.52563	1.64292	15.7865	7.09072e-05	0.042264
chr6_108040496_108040796	5.52562	1.64292	15.7861	7.09202e-05	0.042264
chr8_4174119_4174419	5.52562	1.64292	15.7858	7.09331e-05	0.042264
chr19_28240559_28240859	3.22123	2.15595	15.7419	7.25997e-05	0.042857
chr2_113883888_113884188	2.04752	3.09945	15.7235	7.33076e-05	0.042857
chr10_87171351_87171651	2.33267	3.0305	15.5502	8.03417e-05	0.0444596
chr14_26191212_26191512	3.31105	2.20247	15.5411	8.07287e-05	0.0444596
chr11_54846722_54847022	3.21949	2.15557	15.4873	8.30627e-05	0.044944
chr1_5687810_5688110	3.21949	2.15557	15.4868	8.30856e-05	0.044944
chr18_43766718_43767018	2.6982	2.72986	15.3537	8.9147e-05	0.047099
chr8_62945928_62946228	2.1368	2.9017	15.2549	9.39346e-05	0.0483557
chr15_16334094_16334394	1.70183	3.55635	15.1868	9.73808e-05	0.0491256
chr6_67431008_67431308	2.58589	2.65275	15.1804	9.77141e-05	0.0492144
chr6_14454320_14454620	2.2001	2.788	15.138	9.9929e-05	0.049479
chr18_72385724_72386024	2.2001	2.788	15.1379	9.99372e-05	0.049479
chr3_79883662_79883962	1.87544	3.30394	15.1333	0.000100181	0.049479
chr8_61166424_61166724	5.54654	1.65263	15.1255	0.000100595	0.049479
chr6_28288154_28288454	5.54654	1.65263	15.1254	0.000100599	0.049479
chr1_167711447_167711747	5.54654	1.65263	15.1253	0.000100604	0.049479
chr4_141303050_141303350	5.64104	1.72191	15.1203	0.000100873	0.049479
chr18_30525538_30525838	5.64102	1.72191	15.1193	0.000100929	0.049479
chr6_14454175_14454475	2.34203	2.7105	15.0986	0.00010204	0.0496863
